# Direct Sputum Sequencing Reveals *Mycobacterium tuberculosis* Diversity Underrepresented by Culture in a High TB-Burden Setting

**DOI:** 10.64898/2026.11.12.766101

**Authors:** B.C. Mann, A. Shaik, A. Gupta, S. Kulkarni, S. Mulaudzi, N. Cesare, K.R. Jacobson, N. Rawoot, R.M. Warren, M.R. Farhat

## Abstract

**Background:** Whole-genome sequencing of *Mycobacterium tuberculosis* (Mtb) commonly relies on culture-derived isolates, potentially altering the bacterial populations represented. Direct sputum whole-genome sequencing (dsWGS) may better capture lineage composition and within-host variant diversity.

**Methods:** We compared targeted-enrichment dsWGS with WGS of matched culture-derived isolates from participants initiating treatment for rifampicin-susceptible pulmonary tuberculosis in Worcester, South Africa. We assessed sequencing performance, technical reproducibility, sputum-sampling variability, lineage and variant concordance, and resistance-associated variation, and explored associations with baseline clinical characteristics and treatment response.

**Results:** Of 218 clinical dsWGS reactions, 139 passed sequencing quality criteria, yielding 113 eligible baseline sputum–culture pairs. Mixed-lineage infection was detected in 72/113 (63.7%) sputum specimens versus 7/113 (6.2%) matched cultures; 66/113 (58.4%) pairs showed reduced lineage diversity following culture. Permutation analysis indicated preferential retention of Lineage 2 and depletion of Lineage 3 after culture. Technical replicates preserved dominant phylotype assignments (median SNP Jaccard similarity 0.863), while independently collected sputum specimens showed greater variability. Among 38 concordant single-lineage pairs, 35,540/38,311 (92.8%) pair-specific variant observations were shared after filtering and raw-read recovery, while 2,497 (6.5%) were sputum-unique and 274 (0.7%) culture-unique. Discordance was concentrated among variable variants; 88.0% of shared variants variable in at least one specimen had higher allele frequencies in culture. No sputum-unique WHO Grade 1 or 2 resistance-associated mutations were identified in the strain-controlled subset, whereas eight mixed-lineage sputum samples versus three matched cultures harboured such mutations. Higher baseline low-frequency variant burden showed non-significant trends towards delayed culture conversion (log-rank p=0.144) and unfavourable treatment outcomes (log-rank p=0.400).

**Conclusions:** Direct-sputum WGS revealed *M. tuberculosis* lineage and low-frequency variant diversity that was not fully represented by matched culture-derived genomes, despite high overall genomic concordance. These findings highlight the complementary value of direct-sputum sequencing for characterising within-host diversity, while suggesting that the representation of bacterial populations following culture may vary across epidemiological settings. Further research is needed to improve the accuracy of minority-variant detection and establish the clinical relevance of diversity measured directly from sputum.
