## Supplementary Tables for "Direct Sputum Sequencing Reveals *Mycobacterium tuberculosis* Diversity Underrepresented by Culture in a High TB-Burden Setting"

### Sheet: S1 -Depth-dependent AF filter 
Supplementary Table S1 - Depth-dependent minimum allele-frequency thresholds applied during variant quality filtering.
Depth (DP) Range	Minimum Allele Frequency (AF) Requirement
<20	Excluded
20–29	≥0.20
30–49	≥0.15
50–99	≥0.10
100	≥0.05

### Sheet: S2 - Technical replicates
Supplementary Table S2 - Technical replicate concordance
Participant	Sequencing runs	All-SNP Jaccard (median)	Dominant phylotype agreement
T0079	3	0.966	Concordant
T0107	2	0.932	Concordant
T0173	3	0.67	Concordant
T0181	3	0.848	Concordant
T0214	3	0.878	Concordant
T0331	2	0.843	Concordant
T0377	2	0.859	Concordant
Overall (15 pairwise comparisons)	18	0.863	Concordant across 15/15 pairs

### Sheet: S3 - Same-day A_B
Supplementary Table S3 - Same-day A/B sputum lineage and phylotype concordance
Participant	A specimen	B specimen	A major lineages (proportion)	B major lineages (proportion)	Major-lineage Jaccard	A TBTypeR phylotypes (proportion)	B TBTypeR phylotypes (proportion)	Phylotype Jaccard	Interpretation
T0314	S0314_01	S0314_01B	L2 94.47%; L4 5.53%	L2 100%	0.5	2.2.M1.1 (94.47%) 4.1.1.1 (5.53%)	2.2.M1.1 (100%)	0.5	B lacks the minor L4/4.1.1.1 signal identified in A.
T0322	S0322_01	S0322_01B	L2 15.15%; L4 83.30%	L2 66.11%; L4 33.89%	1	4.1.1.3 (80.83%) 2.2.M1.1 (15.15%) 4.1.1.1 (2.47%)	2.2.M1.1 (66.11%) 4.1.1.3 (33.89%)	0.666667	Both major lineages detected; their relative proportions shift. Minor 4.1.1.1 is absent from B.
T0331	S0331_01	S0331_01B	L2 100%	L2 100%	1	2.2.M2.5 (100%)	2.2.M2.5 (100%)	1	Major-lineage and exact-phylotype assignments concordant.
T0343	S0343_01	S0343_01B	L2 100%	L2 100%	1	2.2.M2.2 (100%)	2.2.M2.2 (100%)	1	Major-lineage and exact-phylotype assignments concordant.
T0367	S0367_01	S0367_01B	L2 59.38%; L3 40.62%	L2 25.88%; L3 74.12%	1	2.2.M1.1 (59.38%) 3.5.1 (40.62%)	3.5.1 (74.12%) 2.2.M1.1 (25.88%)	1	Same lineage and phylotype sets, with a change in the dominant population.
T0393	S0393_01	S0393_01B	L2 51.00%; L4 49.00%	L4 100%	0.5	2.2.M1.1 (51.00%) 4.1.1.3 (47.01%) 4.3 (1.99%)	4.3.3 (100%)	0.333	B retains an L4.3-related population, but lacks the L2 and 4.1.1.3 populations identified in A. The labels 4.3 and 4.3.3 differ in resolution.
Mean pairwise Jaccard (n = 6 pairs)					0.833333			0.75

### Sheet: S4 - resistance-associated var
Supplementary Table S4 - WHO resistance-associated variants in mixed-lineage specimens
Participant ID	Direct sputum ID	Matched culture ID	Lineage comparison	Gene / region	WHO mutation	Position (H37Rv)	REF	ALT	WHO grade	Drug(s)	Sputum AF	Culture AF	Detection
T0078	S0078_01	S0078_01C	Reduced diversity in culture	katG	katG_p.Ser315Thr	2155168	C	G	1	Isoniazid	0.313433		DS-only
T0078	S0078_01	S0078_01C	Reduced diversity in culture	embB	embB_p.Met306Val	4247429	A	G	1	Ethambutol	0.107143		DS-only
T0210	S0210_01	S0210_01C	Reduced diversity in culture	katG	katG_p.Ser315Thr	2155168	C	G	1	Isoniazid	0.166667		DS-only
			Reduced diversity in culture	gid	gid_p.Arg39fs	4408087	CG	C	1	Streptomycin	0.086957		DS-only
T0239	S0239_01	S0239_01C	Reduced diversity in culture	Rv1482c-fabG1	inhA_c.-777C>T	1673425	C	T	1	Ethionamide; Isoniazid	0.938202	1	Shared
T0305	S0305_01	S0305_01C	Concordant mixed-lineage	inhA	inhA_p.Ser94Ala	1674481	T	G	2	Ethionamide; Isoniazid	0.95	0.547445	Shared
T0322	S0322_01	S0322_01C	Concordant mixed-lineage	rpsL	rpsL_p.Lys43Arg	781687	A	G	1	Streptomycin	0.740741	0.934132	Shared
			Concordant mixed-lineage	katG	katG_p.Ser315Arg	2155167	G	T	1	Isoniazid	0.741007	0.960289	Shared
			Concordant mixed-lineage	katG	katG_p.Ser315Thr	2155168	C	G	1	Isoniazid	0.741007	0.960289	Shared
T0330	S0330_01	S0330_01C	Reduced diversity in culture	Rv1482c-fabG1	inhA_c.-777C>T	1673425	C	T	1	Ethionamide; Isoniazid	0.333333		DS-only
			Reduced diversity in culture	pncA	pncA_p.Val131fs	2288850	A	AC	1	Pyrazinamide	0.112903		DS-only
			Reduced diversity in culture	embB	embB_p.Met306Val	4247429	A	G	1	Ethambutol	0.170213		DS-only
			Reduced diversity in culture	embB	embB_p.Met306Ile	4247431	G	A	1	Ethambutol	0.1		DS-only
			Reduced diversity in culture	gid	gid_p.Arg39fs	4408087	CG	C	1	Streptomycin	0.2		DS-only
T0424	S0424_01	S0424_01C	Reduced diversity in culture	Rv1482c-fabG1	inhA_c.-777C>T	1673425	C	T	1	Ethionamide; Isoniazid	0.115942		DS-only
T0451	S0451_01	S0451_01C	Reduced diversity in culture	rpsL	rpsL_p.Lys43Arg	781687	A	G	1	Streptomycin	0.219512		DS-only
			Reduced diversity in culture	Rv1482c-fabG1	inhA_c.-777C>T	1673425	C	T	1	Ethionamide; Isoniazid	0.264706		DS-only
			Reduced diversity in culture	katG	katG_p.Ser315Thr	2155168	C	G	1	Isoniazid	0.25		DS-only
			Reduced diversity in culture	gid	gid_p.Arg39fs	4408087	CG	C	1	Streptomycin	0.228571		DS-only

### Sheet: S5 - Clinical correlates
Supplementary Table S5 - Baseline clinical correlates of mixed-lineage infection
Characteristic	Overall (N=113)	Mixed-lineage (N=72)	Single-lineage (N=41)	p-value
Demographic and socioeconomic
Sex at birth				0.983184
Male	66 (58.4%)	42 (58.3%)	24 (58.5%)
Female	47 (41.6%)	30 (41.7%)	17 (41.5%)
Education				0.0861292
<9th grade	42 (37.2%)	31 (43.1%)	11 (26.8%)
≥9th grade	71 (62.8%)	41 (56.9%)	30 (73.2%)
Ever incarcerated				0.238584
Yes	32 (28.6%)	23 (32.4%)	9 (22.0%)
No	80 (71.4%)	48 (67.6%)	32 (78.0%)
Missing	1	1	0
BMI category				0.520868
Underweight	73 (64.6%)	44 (61.1%)	29 (70.7%)
Normal weight	35 (31.0%)	24 (33.3%)	11 (26.8%)
Overweight/obese	5 (4.4%)	4 (5.6%)	1 (2.4%)
Race/ethnicity				0.249382
Mixed ancestry	110 (97.3%)	71 (98.6%)	39 (95.1%)
Black African	1 (0.9%)	1 (1.4%)	0 (0.0%)
White	1 (0.9%)	0 (0.0%)	1 (2.4%)
Indian/Asian	0 (0.0%)	0 (0.0%)	0 (0.0%)
Other	1 (0.9%)	0 (0.0%)	1 (2.4%)
Unemployment				0.615951
Unemployed	71 (62.8%)	44 (61.1%)	27 (65.9%)
Employed	42 (37.2%)	28 (38.9%)	14 (34.1%)
Smoked substance use				0.234232
Yes	69 (61.1%)	41 (56.9%)	28 (68.3%)
No	44 (38.9%)	31 (43.1%)	13 (31.7%)
Age category				0.621778
<20	9 (8.0%)	7 (9.7%)	2 (4.9%)
20–29	31 (27.4%)	17 (23.6%)	14 (34.1%)
30–39	26 (23.0%)	18 (25.0%)	8 (19.5%)
40–49	34 (30.1%)	20 (27.8%)	14 (34.1%)
50–59	9 (8.0%)	7 (9.7%)	2 (4.9%)
60+	4 (3.5%)	3 (4.2%)	1 (2.4%)
Household hunger				0.990886
Moderate/severe	33 (29.2%)	21 (29.2%)	12 (29.3%)
Little/none	80 (70.8%)	51 (70.8%)	29 (70.7%)
Depression risk				0.153333
High	76 (67.3%)	45 (62.5%)	31 (75.6%)
Low	37 (32.7%)	27 (37.5%)	10 (24.4%)
Clinical history and alcohol exposure
HIV status				0.152221
Positive	28 (24.8%)	21 (29.2%)	7 (17.1%)
Negative	85 (75.2%)	51 (70.8%)	34 (82.9%)
On ART (HIV-positive)				0.648807
Yes	10 (35.7%)	8 (38.1%)	2 (28.6%)
No	18 (64.3%)	13 (61.9%)	5 (71.4%)
New HIV diagnosis (HIV-positive)				0.534561
Within 1 week	9 (33.3%)	6 (30.0%)	3 (42.9%)
>1 week before treatment	18 (66.7%)	14 (70.0%)	4 (57.1%)
Heavy alcohol use				0.472169
Yes	35 (31.0%)	24 (33.3%)	11 (26.8%)
No	78 (69.0%)	48 (66.7%)	30 (73.2%)
Problem alcohol use				0.00435946
Yes	64 (56.6%)	48 (66.7%)	16 (39.0%)
No	49 (43.4%)	24 (33.3%)	25 (61.0%)
PEth at baseline				0.0202447
<50 ng/mL	62 (55.9%)	34 (47.2%)	28 (71.8%)
50–200 ng/mL	18 (16.2%)	16 (22.2%)	2 (5.1%)
>200 ng/mL	31 (27.9%)	22 (30.6%)	9 (23.1%)
Missing	2	0	2
AUDIT baseline category				0.247544
Low risk/abstinence	60 (53.1%)	34 (47.2%)	26 (63.4%)
Moderate risk	27 (23.9%)	19 (26.4%)	8 (19.5%)
At risk/severe	26 (23.0%)	19 (26.4%)	7 (17.1%)
Previous TB				0.930398
Yes	49 (43.4%)	31 (43.1%)	18 (43.9%)
No	64 (56.6%)	41 (56.9%)	23 (56.1%)
Number of previous TB episodes	1.00 (1.00–1.00)	1.00 (1.00–1.00)	1.00 (1.00–1.00)	0.700197
Missing	64	41	23
Microbiology and radiography
Smear positive, specimen 1				0.798609
AFB positive	98 (86.7%)	62 (86.1%)	36 (87.8%)
No AFB	15 (13.3%)	10 (13.9%)	5 (12.2%)
Concentrated ZN grade, specimen 1				0.497595
No AFB	15 (13.3%)	10 (13.9%)	5 (12.2%)
Scanty	7 (6.2%)	6 (8.3%)	1 (2.4%)
+	26 (23.0%)	16 (22.2%)	10 (24.4%)
++	20 (17.7%)	10 (13.9%)	10 (24.4%)
+++	45 (39.8%)	30 (41.7%)	15 (36.6%)
Baseline smear positive (TB or TRUST)				0.4911
Positive	105 (92.9%)	66 (91.7%)	39 (95.1%)
Negative	8 (7.1%)	6 (8.3%)	2 (4.9%)
TTP (days)	6.00 (4.00–8.00)	6.00 (5.00–8.25)	5.00 (4.00–6.25)	0.0335756
Missing	1	0	1
CXR finding				0.233177
Normal	1 (0.9%)	1 (1.4%)	0 (0.0%)
Abnormal, not compatible	2 (1.8%)	1 (1.4%)	1 (2.5%)
Abnormal, may be compatible	18 (16.2%)	15 (21.1%)	3 (7.5%)
Abnormal, highly suggestive	90 (81.1%)	54 (76.1%)	36 (90.0%)
Missing	2	1	1
CXR cavitation				0.155991
No	21 (18.9%)	16 (22.5%)	5 (12.5%)
Yes	87 (78.4%)	52 (73.2%)	35 (87.5%)
Unknown	3 (2.7%)	3 (4.2%)	0 (0.0%)
Missing	2	1	1
Percentage lung involvement	23.78 (15.07–32.40)	20.81 (13.86–28.84)	27.20 (19.10–37.65)	0.00868421
Missing	2	2	0
